# ANTIPODE Provides a Global View of Cell Type Homology and Transcriptomic Divergence in the Developing Mammalian Brain

**DOI:** 10.1101/2025.10.18.683238

**Authors:** Matthew T. Schmitz, Jingwen W. Ding, Sara Nolbrant, Reed McMullen, Chang N. Kim, Bryan J. Pavlovic, Tomasz J. Nowakowski, Trygve E. Bakken, Chun Jimmie Ye, Alex A. Pollen

## Abstract

Diverse neurons and glia are generated in conserved spatial and temporal sequences during mammalian brain development. Divergence in gene regulatory networks can alter brain composition, scaling, timing, and function. However, resolving the identity, extent, and principles of gene regulatory divergence requires cellular-resolution surveys spanning brain regions and species and improved methods for defining cell type homologies. Here, we present ANTIPODE, a deep-learning variational inference framework that simultaneously integrates single-cell datasets, identifies homologous cell types, and parcellates differential expression across cell types, modules, and covariance. Applying ANTIPODE to a census of the whole developing macaque brain and a meta-atlas of human, macaque, and mouse brain development, we find broad conservation of initial neuron classes but widespread regulatory divergence within homologous types, shaped by genomic context, cell lineage, and developmental timing. Together, ANTIPODE provides a formalized and interpretable framework for cross-species single-cell analysis and reveals principles of gene regulatory divergence in mammalian brain evolution.
