## Supplementary Table 2 for "ANTIPODE Provides a Global View of Cell Type Homology and Transcriptomic Divergence in the Developing Mammalian Brain": st_2_types_meta.xlsx

### Sheet: Division
Neighborhood	Division	descripion
DMR	DE-ME_GABA	di- and mesencephalic GABAergic-like neurons
DMR	DEd	dorsal diencephalon (thalamic) glutamatergic neurons
DMR	DMR_GABA	ventral di-, mes-, or rhombencephalic GABAergic-like neurons
DMR	DMR_Glut	ventral di-, mes-, or rhombencephalic glutamatergic-like neurons
DMR	Hypo_Glut	hypothalamic glutamatergic neurons
DMR	MEd	dorsal mesencephalic glutamatergic neurons
DMR	Motor	motor neurons
DMR	PEv	ventral prosencephalic neurons (includes DLX+ hypothalamus etc)
DMR	RE_GABA	rhomencephalic GABAergic-like neurons
DMR	RL_Glut	rhombic lip-derived glutamatergic neurons
DMR	Sensory	sensory neurons
ExoNN	MG	microglia
ExoNN	Vascular	vascular cells including pericytes, endothelial and smooth muscle cells
NN	Astro	astrocytes
NN	Choroid	choroid
NN	Ependy	ependymal cells
NN	Oligo	oligodendrocytes
Neighbor	Immune	non-microglia hematopoetic lineage cells
Neighbor	Mesenchyme	mesenchymal including VLMC, ABCs fibroblasts
Neighbor	Oligo	schwann cells
P	GPC	glial progenitor cells
P	NPC	neural progenitor cells
T	TEd	dorsal telencephalon (pallium)
T	TEv	ventral telencephalon

### Sheet: Initial_Class_markers
Neighborhood	Division	Initial_Class	Initial_Class_markers	description
DMR	DE-ME_GABA	ME_GABA	ME_GABA_OTX2	mesencephalic GABAergic-like neurons
DMR	DE-ME_GABA	ME_GABA	ME_GABA_PAX5	mesencephalic GABAergic-like neurons
DMR	DE-ME_GABA	ME_GABA	ME_GABA_TAL2	mesencephalic GABAergic-like neurons
DMR	DE-ME_GABA	ZI_GABA	ZI_GABA_PAX6,ISL1	zona incerta-derived GABAergic neurons
DMR	DE-ME_GABA	L-Q	L-Q	low quality cells
DMR	DEd	Thal_Glut	Thal_Glut_GBX2	thalamic glutamatergic projection neurons
DMR	DMR_GABA	DMR_GABA	DMR_GABA	mixed ventral di-, mes-, or rhombencephalic GABAergic-like neurons
DMR	DMR_GABA	ME_Dopa	ME_Dopa_PITX3	ventral mesencephalic dopaminergic neurons (SN,VTA)
DMR	DMR_GABA	RE_GABA-Sero	RE_GABA-Sero_HMX3,FEV	raphe nuclei serotonergic neurons
DMR	DMR_Glut	DMR_Glut	DMR_Glut	mixed ventral di-, mes-, or rhombencephalic glutamatergic-like neurons
DMR	DMR_Glut	DMR_Glut	DMR_Glut_NOL4L	ventral di-, mes-, or rhombencephalic glutamatergic-like neurons
DMR	DMR_Glut	RE-PnRN_Glut	RE-PnRN_Glut_SNCB	pontine reticular nucleus glutamatergic neurons
DMR	Hypo_Glut	Hypo-M_Glut	Hypo-M_Glut_NWD2	medial hypothalmic glutamatergic-like neurons
DMR	Hypo_Glut	Hypo-Mamm_Glut	Hypo-Mamm_Glut_FOXB1	mammilary hypothalamic glutamatergic-like neurons
DMR	Hypo_Glut	Hypo-PH_Glut	Hypo-PH_Glut_PITX2	posterior hypothalamic glutamatergic-like neurons
DMR	Hypo_Glut	Hypo-SPV_Glut	Hypo-SPV_Glut_OTP	supraparaventricular hypothalamic glutamatergic-like neurons
DMR	MEd	MEd_Glut	MEd_Glut_SNCG	dorsal mesencephalic glutamatergic projection neurons
DMR	MEd	MEd_Glut	MEd_Glut_TCF7L2	dorsal mesencephalic glutamatergic projection neurons
DMR	MEd	MEd_Glut	MEd_Glut_TFAP2B	dorsal mesencephalic glutamatergic projection neurons
DMR	Motor	ME-RE_Motor_Chol	ME-RE_Motor_Chol_TBX20	mixed brainstem motor neurons
DMR	PEv	DMR_GABA	DMR_GABA	ventral di-, mes-, or rhombencephalic GABAergic-like neurons
DMR	PEv	Hypo-Arcu_Glut	Hypo-Arcu_Glut_AGRP	ventral prosencephalic glutamatergic-like neurons
DMR	PEv	Hypo-Arcu_Glut	Hypo-Arcu_Glut_NR5A1,POMC	Arcuate nucleus glutamatergic-like neurons
DMR	PEv	Hypo_GABA	Hypo_GABA_HMX3	Hypothalamic HMX3+ GABAergic-like neurons
DMR	RE_GABA	Cb-Prk_GABA	Cb-Prk_GABA	cerebellar purkinje GABAergic neurons
DMR	RE_GABA	Cb-Prk_GABA	Cb-Prk_GABA_PCP2	cerebellar purkinje GABAergic neurons
DMR	RE_GABA	RE-My_GABA	RE-My_GABA_HOXA5,LAMP5	rhomencephalic GABAergic-like neurons
DMR	RE_GABA	RE_Gly-GABA	RE_Gly-GABA_SKOR1	rhomencephalic Glycinergic-GABAergic neurons
DMR	RL_Glut	RL_Glut	RL_Glut_PAX6,CRABP1	rhombic lip-derived glutamatergic neurons (periaqueductal grey,olivary nuclei,pons)
DMR	RL_Glut	RL_Glut	RL_Glut_PAX6,ID2	rhombic lip-derived glutamatergic neurons (periaqueductal grey,olivary nuclei,pons)
DMR	RL_Glut	RL_Granule	RL_Granule_PAX6,NEUROD1	rhombic lip-derived cerebellar granule-like glutamatergic neurons
DMR	RL_Glut	RL_UBC	RL_UBC_PAX6,EOMES	rhombic lip-derived cerebellar unipolar brush cell-like glutamatergic neurons
DMR	Sensory	ME-Tg_Sns	ME-Tg_Sns_ISL2	brainstem sensory neurons
ExoNN	MG	MG	MG_CSF1	reactive-like microglia
ExoNN	MG	MG	MG_P2RY12	homeostatic-like microglia
ExoNN	Vascular	Angioblast	Angioblast	angioblast
ExoNN	Vascular	Endo	Endo	endothelial cell
ExoNN	Vascular	Peri	Peri_KCNJ8	pericyte
ExoNN	Vascular	SMC	SMC_ACTA2	smooth muscle cell
NN	Astro	Astro-Bergmann	Astro-Bergmann_GDF10	bergmann astrocyte
NN	Astro	Astro-TE	Astro-TE_IL33	telencephalic radial-glia like astrocyte
NN	Astro	Astro	Astro_EDNRB	non-telencephalic astrocyte
NN	Astro	Astro_Rx	Astro_Rx_DST,CRYAB	reactive astrocyte
NN	Astro	Astro_Rx	Astro_Rx_DST,ITPR2	reactive astrocyte
NN	Choroid	Choroid_Epi	Choroid_Epi_TTR	choroid epithelial cell
NN	Choroid	Choroid_Mes	Choroid_Mes_YBX1	choroid mesenchymal cell
NN	Ependy	Ependy	Ependy_RSPH1	ependymal cell
NN	Ependy	Ependy	Ependy_SLC1A3	ependymal cell
NN	Ependy	Hypendy	Hypendy	hypendymal cell
NN	GPC	Progen_Astro-Ependy	Progen_Astro-Ependy_PIFO	tenative astro-ependymal progenitor
NN	GPC	Progen_Astro-OPC	Progen_Astro-OPC_EGFR	astro-OPC progenitor
NN	GPC	Progen_FP	Progen_FP_SHH,FOXA2	floor plate organizer progenitor
NN	GPC	Progen_OPC	Progen_OPC_PDGFRA	oligo progenitor cell
NN	GPC	Progen_Tany	Progen_Tany_SHH,RAX	tanycyte
NN	Oligo	Oligo	Oligo	oligodendrocyte
Neighbor	Immune	Immune	Immune	mixed non-microglia hematopoetic cells
Neighbor	Mesenchyme	ABC	ABC	arachnoid barrier cells
Neighbor	Mesenchyme	Mesenchyme	Mesenchyme	mixed mesenchymal cells
Neighbor	Mesenchyme	VLMC	VLMC	vascular/leptomeningeal cells
Neighbor	Oligo	Schwann	Schwann	schwann cell
P	GPC	Progen_Astro-Bergmann	Progen_Astro-Bergmann_GDF10	tentative bergmann astrocyte progenitor
P	GPC	Progen_Astro-TE	Progen_Astro-TE	telencephalic astrocyte progenitors
P	NPC	L-Q	L-Q	low quality cells
P	NPC	NPC	NPC	neural progenitor cell
P	NPC	NPC	NPC_DLL1	neural progenitor cell
P	NPC	NPC_Hem	NPC_Hem_RSPO3	pallial hem organizer progenitor
P	NPC	NPC_IPC-Ctx	NPC_IPC-Ctx	cortical intermediate progenitor cells
P	NPC	NPC_Isth	NPC_Isth_FGF8	isthmic organizer progenitor
P	NPC	NPC_PEv	NPC_PEv_DLK1	ventral prosencephalic neural progenitor cell (VMF IPC)
P	NPC	NPC_PEv	NPC_PEv_DLK1,DLX5	ventral prosencephalic neural progenitor cell (VMF IPC)
P	NPC	NPC_PEv	NPC_PEv_DLX2	ventral prosencephalic neural progenitor cell
P	NPC	NPC_PEv	NPC_PEv_DLX2,MEIS2	ventral prosencephalic neural progenitor cell (LGE IPC)
P	NPC	NPC_PEv	NPC_PEv_DLX2,NKX2-1	ventral prosencephalic neural progenitor cell (MGE IPC)
P	NPC	NPC_PEv	NPC_PEv_DLX2,SP8	ventral prosencephalic neural progenitor cell (dLGE/CGE IPC)
P	NPC	NPC_RE_Gly-GABA	NPC_RE_Gly-GABA_PAX2	rhomencephalic Glycinergic-GABAergic neural progenitor cells
P	NPC	NPC_RG-TEd	NPC_RG-TEd	pallial radial glial cell
P	NPC	NPC_RL-Cb	NPC_RL-Cb_ATOH1,MGP	cerebellar granule-like neural progenitor cell
P	NPC	NPC_RL-UBC	NPC_RL-UBC_ATOH1,OTX2	cerebellar unipolar brush cell-like neural progenitor cell
P	NPC	NPC_RPC	NPC_RPC_FGF17	rostral patterning center organizer progenitor
P	NPC	NPC_dDMR	NPC_dDMR	dorsal brainstem neural progenitor cell
T	TEd	Ctx_Allo	Ctx_Allo_NR2F2	allocortical glutamatergic neurons
T	TEd	Ctx_Allo	Ctx_Allo_ZBTB20	allocortical glutamatergic neurons
T	TEd	Ctx_Allo	Ctx_Allo_ZBTB20,PROX1	allocortical glutamatergic neurons (dentate granule)
T	TEd	Ctx_CR	Ctx_CR	cortical cajal-retzius cells
T	TEd	Ctx_DL	Ctx_DL	cortical deep layer glutamatergic projection neurons (L5/6 NP, L6b, L6 Car3 etc)
T	TEd	Ctx_IT	Ctx_IT	cortical intratelencephalic glutamatergic projection neurons
T	TEd	Ctx_L5ET	Ctx_L5ET	cortical extratelencephalic glutamatergic projection neurons
T	TEv	CGE_GABA	CGE_GABA	caudal ganglionic eminence neurons
T	TEv	LGE_MSN	LGE_MSN_FOXP1,ISL1	lateral ganglionic eminence D1 medium spiny neurons
T	TEv	LGE_MSN	LGE_MSN_FOXP1,PENK	lateral ganglionic eminence D2 medium spiny neurons
T	TEv	LGE_MSN	LGE_MSN_ISL1,NPY1R	lateral ganglionic eminence D1 medium spiny neurons (maybe islets of calleja?)
T	TEv	LGEd-eMSN	LGEd-eMSN_TSHZ1,PBX3	dorso-lateral ganglionic eminence eccentric medium spiny-like neurons
T	TEv	LGEd_GABA	LGEd_GABA_SP8,MEIS2	dorso-lateral ganglionic eminence olfactory bulb granule-like neurons
T	TEv	MGE-Ctx_GABA	MGE-Ctx_GABA_LHX6	medial ganglionic eminence cortical-like neurons
T	TEv	MGE-LP_GABA	MGE-LP_GABA_SST,CHODL	medial ganglionic eminence (long projecting) pan-telencephalic CHODL neurons
T	TEv	MGE-Str_GABA	MGE-Str_GABA_CRABP1,MAF	medial ganglionic eminence striatal MAF neurons
T	TEv	MGE-Str_GABA	MGE-Str_GABA_CRABP1,TAC3	medial ganglionic eminence striatal TAC3 neurons
T	TEv	MGE-TEv_GABA-Chol	MGE-TEv_GABA-Chol_CRABP1,GBX1	medial ganglionic eminence cholinergic and pallidal-like neurons
T	TEv	Sept_GABA	Sept_GABA_FGF19	septum GABAergic neurons
T	TEv	TEv_Glut	TEv_Glut_TBR1	unknown

### Sheet: level_2
Initial_Class_markers_level_2	level_2	Neighborhood	Division	Initial_Class	Initial_Class_markers	level2_top_regions (unreliable)
ME_GABA_OTX2_334	334	DMR	DE-ME_GABA	ME_GABA	ME_GABA_OTX2	MB 88.2%, HB 8.5%, Ctx-MOp 1.1%
ME_GABA_OTX2_478	478	DMR	DE-ME_GABA	ME_GABA	ME_GABA_OTX2	Thal 53.9%, MB 36.5%, DE 1.8%
ME_GABA_PAX5_318	318	DMR	DE-ME_GABA	ME_GABA	ME_GABA_PAX5	MB 44.0%, HB 32.5%, Hypo 10.2%
ME_GABA_TAL2_176	176	DMR	DE-ME_GABA	ME_GABA	ME_GABA_TAL2	MB 68.4%, HB 14.1%, Hypo 10.0%
ME_GABA_TAL2_233	233	DMR	DE-ME_GABA	ME_GABA	ME_GABA_TAL2	MB 70.9%, HB 15.8%, Hypo 6.3%
ZI_GABA_PAX6,ISL1_200	200	DMR	DE-ME_GABA	ZI_GABA	ZI_GABA_PAX6,ISL1	Hypo 66.9%, FB 15.5%, Thal 12.9%
L-Q_67	67	DMR	DE-ME_GABA	L-Q	L-Q	Ctx 28.0%, FB 14.0%, HB 11.5%
Thal_Glut_GBX2_341	341	DMR	DEd	Thal_Glut	Thal_Glut_GBX2	Thal 38.2%, Ctx-Occ 26.8%, DE 15.6%
DMR_GABA_99	99	DMR	DMR_GABA	DMR_GABA	DMR_GABA	Hypo 40.2%, FB 19.2%, Sept 14.2%
DMR_GABA_405	405	DMR	DMR_GABA	DMR_GABA	DMR_GABA	Hypo 61.5%, HB 9.1%, MGE 7.0%
DMR_GABA_569	569	DMR	DMR_GABA	DMR_GABA	DMR_GABA	HB 28.1%, MB 22.9%, Hypo 15.8%
DMR_GABA_347	347	DMR	DMR_GABA	DMR_GABA	DMR_GABA	HB 25.8%, Hypo 23.0%, MB 15.4%
DMR_GABA_26	26	DMR	DMR_GABA	DMR_GABA	DMR_GABA	Hypo 36.5%, MB 20.8%, HB 18.5%
DMR_GABA_498	498	DMR	DMR_GABA	DMR_GABA	DMR_GABA	Hypo 39.8%, HB 11.8%, MB 7.9%
ME_Dopa_PITX3_550	550	DMR	DMR_GABA	ME_Dopa	ME_Dopa_PITX3	Hypo 68.3%, MB 22.1%, DE 4.6%
RE_GABA-Sero_HMX3,FEV_36	36	DMR	DMR_GABA	RE_GABA-Sero	RE_GABA-Sero_HMX3,FEV	Hypo 70.8%, DE 10.8%, HB 4.1%
DMR_Glut_222	222	DMR	DMR_Glut	DMR_Glut	DMR_Glut	Hypo 33.4%, MB 22.9%, HB 22.4%
DMR_Glut_415	415	DMR	DMR_Glut	DMR_Glut	DMR_Glut	MB 32.7%, Hypo 24.2%, HB 22.8%
DMR_Glut_338	338	DMR	DMR_Glut	DMR_Glut	DMR_Glut	Hypo 45.4%, HB 27.1%, MB 14.2%
DMR_Glut_150	150	DMR	DMR_Glut	DMR_Glut	DMR_Glut	Hypo 29.9%, HB 17.7%, MB 15.5%
DMR_Glut_519	519	DMR	DMR_Glut	DMR_Glut	DMR_Glut	Hypo 51.7%, FB 13.7%, MB 9.8%
DMR_Glut_339	339	DMR	DMR_Glut	DMR_Glut	DMR_Glut	Hypo 75.1%, HB 5.7%, Thal 4.3%
DMR_Glut_261	261	DMR	DMR_Glut	DMR_Glut	DMR_Glut	Hypo 70.4%, HB 14.7%, MB 6.9%
DMR_Glut_329	329	DMR	DMR_Glut	DMR_Glut	DMR_Glut	Hypo 60.4%, HB 13.0%, MB 11.9%
DMR_Glut_301	301	DMR	DMR_Glut	DMR_Glut	DMR_Glut	MB 31.5%, Hypo 31.5%, HB 19.0%
DMR_Glut_568	568	DMR	DMR_Glut	DMR_Glut	DMR_Glut	MB 42.2%, HB 14.2%, DE 12.7%
DMR_Glut_284	284	DMR	DMR_Glut	DMR_Glut	DMR_Glut	Thal 33.6%, Hypo 27.3%, MB 15.8%
DMR_Glut_442	442	DMR	DMR_Glut	DMR_Glut	DMR_Glut	Hypo 45.2%, MB 16.7%, HB 12.2%
DMR_Glut_NOL4L_328	328	DMR	DMR_Glut	DMR_Glut	DMR_Glut_NOL4L	Thal 55.3%, Cb 11.0%, MB 10.9%
RE-PnRN_Glut_SNCB_64	64	DMR	DMR_Glut	RE-PnRN_Glut	RE-PnRN_Glut_SNCB	HB 29.1%, MB 25.8%, DE 20.3%
Hypo-M_Glut_NWD2_588	588	DMR	Hypo_Glut	Hypo-M_Glut	Hypo-M_Glut_NWD2	DE 58.9%, Thal 29.5%, FB 3.1%
Hypo-Mamm_Glut_FOXB1_221	221	DMR	Hypo_Glut	Hypo-Mamm_Glut	Hypo-Mamm_Glut_FOXB1	Hypo 61.2%, DE 23.2%, MB 9.0%
Hypo-PH_Glut_PITX2_120	120	DMR	Hypo_Glut	Hypo-PH_Glut	Hypo-PH_Glut_PITX2	Hypo 45.9%, HB 25.1%, Thal 13.2%
Hypo-SPV_Glut_OTP_178	178	DMR	Hypo_Glut	Hypo-SPV_Glut	Hypo-SPV_Glut_OTP	Hypo 76.7%, FB 14.9%, POA 3.0%
MEd_Glut_SNCG_406	406	DMR	MEd	MEd_Glut	MEd_Glut_SNCG	MB 63.6%, HB 16.9%, FB 6.2%
MEd_Glut_TCF7L2_452	452	DMR	MEd	MEd_Glut	MEd_Glut_TCF7L2	MB 49.6%, Thal 15.5%, HB 12.8%
MEd_Glut_TCF7L2_153	153	DMR	MEd	MEd_Glut	MEd_Glut_TCF7L2	HB 36.9%, MB 32.2%, Cb 11.3%
MEd_Glut_TCF7L2_158	158	DMR	MEd	MEd_Glut	MEd_Glut_TCF7L2	MB 46.4%, Thal 18.3%, DE 10.6%
MEd_Glut_TCF7L2_396	396	DMR	MEd	MEd_Glut	MEd_Glut_TCF7L2	HB 70.7%, MB 29.2%, DE 0.1%
MEd_Glut_TCF7L2_29	29	DMR	MEd	MEd_Glut	MEd_Glut_TCF7L2	MB 32.4%, Hypo 23.5%, Thal 14.7%
MEd_Glut_TCF7L2_358	358	DMR	MEd	MEd_Glut	MEd_Glut_TCF7L2	MB 92.1%, HB 3.3%, Thal 2.1%
MEd_Glut_TFAP2B_441	441	DMR	MEd	MEd_Glut	MEd_Glut_TFAP2B	MB 35.1%, HB 29.3%, Hypo 9.4%
MEd_Glut_TFAP2B_188	188	DMR	MEd	MEd_Glut	MEd_Glut_TFAP2B	MB 41.2%, HB 30.4%, Hypo 9.3%
ME-RE_Motor_Chol_TBX20_591	591	DMR	Motor	ME-RE_Motor_Chol	ME-RE_Motor_Chol_TBX20	HB 77.8%, Hypo 10.4%, MB 6.6%
DMR_GABA_308	308	DMR	PEv	DMR_GABA	DMR_GABA	Hypo 73.0%, HB 7.0%, GE 5.2%
Hypo-Arcu_Glut_AGRP_521	521	DMR	PEv	Hypo-Arcu_Glut	Hypo-Arcu_Glut_AGRP	Hypo 57.0%, DE 22.0%, POA 6.3%
Hypo-Arcu_Glut_NR5A1,POMC_599	599	DMR	PEv	Hypo_GABA	Hypo-Arcu_Glut_NR5A1,POMC	Hypo 74.8%, FB 10.1%, DE 8.2%
Hypo-Arcu_Glut_NR5A1,POMC_369	369	DMR	PEv	Hypo-Arcu_Glut	Hypo-Arcu_Glut_NR5A1,POMC	Hypo 78.5%, DE 9.4%, FB 7.9%
Hypo_GABA_HMX3_175	175	DMR	PEv	Hypo_GABA	Hypo_GABA_HMX3	Hypo 69.5%, DE 12.1%, FB 8.0%
Hypo_GABA_HMX3_522	522	DMR	PEv	Hypo_GABA	Hypo_GABA_HMX3	Hypo 68.1%, DE 18.7%, FB 3.8%
Hypo_GABA_HMX3_15	15	DMR	PEv	Hypo_GABA	Hypo_GABA_HMX3	Hypo 32.3%, MGE 21.0%, Ctx-Hip 12.5%
Hypo_GABA_HMX3_350	350	DMR	PEv	Hypo_GABA	Hypo_GABA_HMX3	Hypo 68.3%, DE 10.7%, GE 5.7%
Cb-Prk_GABA_306	306	DMR	RE_GABA	Cb-Prk_GABA	Cb-Prk_GABA	Cb 73.5%, HB 21.3%, MB 2.6%
Cb-Prk_GABA_PCP2_92	92	DMR	RE_GABA	Cb-Prk_GABA	Cb-Prk_GABA_PCP2	Cb 55.9%, HB 38.4%, MB 3.8%
RE-My_GABA_HOXA5,LAMP5_84	84	DMR	RE_GABA	RE-My_GABA	RE-My_GABA_HOXA5,LAMP5	HB 96.3%, MB 3.5%, Cb 0.2%
RE_Gly-GABA_SKOR1_327	327	DMR	RE_GABA	RE_Gly-GABA	RE_Gly-GABA_SKOR1	Cb 64.3%, HB 28.8%, Hypo 3.2%
RE_Gly-GABA_SKOR1_459	459	DMR	RE_GABA	RE_Gly-GABA	RE_Gly-GABA_SKOR1	Cb 58.8%, HB 35.7%, MB 3.9%
RE_Gly-GABA_SKOR1_567	567	DMR	RE_GABA	RE_Gly-GABA	RE_Gly-GABA_SKOR1	Cb 76.5%, HB 18.7%, MB 1.7%
RL_Glut_PAX6,CRABP1_14	14	DMR	RL_Glut	RL_Glut	RL_Glut_PAX6,CRABP1	HB 44.6%, Cb 24.9%, MB 20.0%
RL_Glut_PAX6,CRABP1_80	80	DMR	RL_Glut	RL_Glut	RL_Glut_PAX6,CRABP1	Cb 42.6%, HB 41.8%, Hypo 10.9%
RL_Glut_PAX6,ID2_74	74	DMR	RL_Glut	RL_Glut	RL_Glut_PAX6,ID2	Hypo 41.4%, Pons 36.5%, HB 8.9%
RL_Glut_PAX6,ID2_278	278	DMR	RL_Glut	RL_Glut	RL_Glut_PAX6,ID2	Pons 26.3%, HB 20.6%, Hypo 18.6%
RL_Glut_PAX6,ID2_545	545	DMR	RL_Glut	RL_Glut	RL_Glut_PAX6,ID2	Thal 70.5%, Pons 15.8%, HB 6.2%
RL_Granule_PAX6,NEUROD1_126	126	DMR	RL_Glut	RL_Granule	RL_Granule_PAX6,NEUROD1	Cb 82.3%, HB 12.2%, Head 2.9%
RL_Granule_PAX6,NEUROD1_436	436	DMR	RL_Glut	RL_Granule	RL_Granule_PAX6,NEUROD1	Cb 80.5%, HB 16.0%, Head 1.4%
RL_Granule_PAX6,NEUROD1_28	28	DMR	RL_Glut	RL_Granule	RL_Granule_PAX6,NEUROD1	Cb 81.7%, HB 13.1%, Pons 2.3%
RL_Granule_PAX6,NEUROD1_313	313	DMR	RL_Glut	RL_Granule	RL_Granule_PAX6,NEUROD1	Cb 79.5%, HB 14.9%, Pons 2.7%
RL_Granule_PAX6,NEUROD1_108	108	DMR	RL_Glut	RL_Granule	RL_Granule_PAX6,NEUROD1	Cb 76.3%, HB 15.3%, Pons 2.4%
RL_Granule_PAX6,NEUROD1_111	111	DMR	RL_Glut	RL_Granule	RL_Granule_PAX6,NEUROD1	Cb 81.4%, HB 13.3%, Pons 2.0%
RL_UBC_PAX6,EOMES_439	439	DMR	RL_Glut	RL_UBC	RL_UBC_PAX6,EOMES	Cb 73.7%, FB 5.7%, HB 5.4%
RL_UBC_PAX6,EOMES_3	3	DMR	RL_Glut	RL_UBC	RL_UBC_PAX6,EOMES	Cb 51.2%, FB 13.0%, HB 10.5%
RL_UBC_PAX6,EOMES_236	236	DMR	RL_Glut	RL_UBC	RL_UBC_PAX6,EOMES	Cb 68.4%, FB 9.1%, HB 4.7%
ME-Tg_Sns_ISL2_343	343	DMR	Sensory	ME-Tg_Sns	ME-Tg_Sns_ISL2	HB 37.0%, MB 30.4%, Hypo 25.7%
MG_CSF1_504	504	ExoNN	MG	MG	MG_CSF1	Cb 17.3%, MB 14.7%, HB 9.9%
MG_CSF1_317	317	ExoNN	MG	MG	MG_CSF1	MB 18.4%, HB 13.7%, Cb 12.1%
MG_P2RY12_414	414	ExoNN	MG	MG	MG_P2RY12	MB 15.9%, Ctx-Hip 15.8%, HB 15.7%
Angioblast_171	171	ExoNN	Vascular	Angioblast	Angioblast	Head 23.9%, FB 22.3%, HB 18.7%
Angioblast_469	469	ExoNN	Vascular	Angioblast	Angioblast	MB 19.2%, HB 16.1%, Ctx 10.1%
Endo_254	254	ExoNN	Vascular	Endo	Endo	Str 13.8%, Hypo 13.4%, Ctx-Ins 13.3%
Endo_169	169	ExoNN	Vascular	Endo	Endo	MB 24.4%, HB 12.0%, Ctx 9.6%
Endo_225	225	ExoNN	Vascular	Endo	Endo	MB 27.3%, DE 11.2%, Medulla 11.2%
Endo_204	204	ExoNN	Vascular	Endo	Endo	MB 20.3%, HB 13.7%, Ctx 13.5%
Endo_309	309	ExoNN	Vascular	Endo	Endo	MB 19.4%, HB 15.4%, Ctx 10.7%
Endo_443	443	ExoNN	Vascular	Endo	Endo	MB 22.5%, DE 12.9%, Thal 10.2%
Peri_KCNJ8_480	480	ExoNN	Vascular	Peri	Peri_KCNJ8	Cb 23.4%, HB 16.8%, MB 9.2%
Peri_KCNJ8_52	52	ExoNN	Vascular	Peri	Peri_KCNJ8	HB 27.6%, Thal 9.3%, Cb 7.3%
Peri_KCNJ8_152	152	ExoNN	Vascular	Peri	Peri_KCNJ8	Cb 29.2%, HB 13.4%, MB 12.0%
SMC_ACTA2_247	247	ExoNN	Vascular	SMC	SMC_ACTA2	Cb 48.3%, HB 10.6%, Head 9.1%
Astro-Bergmann_GDF10_167	167	NN	Astro	Astro-Bergmann	Astro-Bergmann_GDF10	Cb 68.6%, HB 20.2%, Pons 6.7%
Astro-Bergmann_GDF10_290	290	NN	Astro	Astro-Bergmann	Astro-Bergmann_GDF10	Cb 66.8%, HB 25.0%, Pons 4.4%
Astro-Bergmann_GDF10_181	181	NN	Astro	Astro-Bergmann	Astro-Bergmann_GDF10	Hypo 53.6%, MB 19.4%, DE 6.0%
Astro-Bergmann_GDF10_72	72	NN	Astro	Astro-Bergmann	Astro-Bergmann_GDF10	Cb 60.6%, HB 14.9%, Thal 9.8%
Astro-Bergmann_GDF10_589	589	NN	Astro	Astro-Bergmann	Astro-Bergmann_GDF10	Cb 54.9%, HB 13.7%, Hypo 7.1%
Astro-TE_IL33_101	101	NN	Astro	Astro-TE	Astro-TE_IL33	Ctx-Hip 40.6%, Ctx 20.0%, Choroid 18.3%
Astro-TE_IL33_32	32	NN	Astro	Astro-TE	Astro-TE_IL33	Ctx-Occ 18.2%, Ctx-Temp 14.3%, Ctx-Par 12.9%
Astro-TE_IL33_76	76	NN	Astro	Astro-TE	Astro-TE_IL33	CGE 14.2%, Ctx-Somato 11.5%, Ctx-MOp 11.5%
Astro-TE_IL33_148	148	NN	Astro	Astro-TE	Astro-TE_IL33	Ctx-Hip 18.7%, Ctx-MOp 12.7%, Ctx-Somato 12.2%
Astro-TE_IL33_216	216	NN	Astro	Astro-TE	Astro-TE_IL33	CGE 11.5%, Ctx-MOp 11.1%, Ctx-Somato 10.7%
Astro-TE_IL33_476	476	NN	Astro	Astro-TE	Astro-TE_IL33	MGE 24.3%, LGE 18.8%, CGE 8.8%
Astro_EDNRB_174	174	NN	Astro	Astro	Astro_EDNRB	Cb 20.9%, Hypo 15.0%, Thal 13.4%
Astro_EDNRB_83	83	NN	Astro	Astro	Astro_EDNRB	MB 16.8%, HB 13.7%, Thal 10.6%
Astro_EDNRB_320	320	NN	Astro	Astro	Astro_EDNRB	MB 21.8%, Thal 17.8%, HB 13.0%
Astro_EDNRB_488	488	NN	Astro	Astro	Astro_EDNRB	Ctx-Hip 24.5%, Hypo 14.5%, MB 13.4%
Astro_EDNRB_202	202	NN	Astro	Astro	Astro_EDNRB	Thal 20.8%, MB 15.8%, HB 15.5%
Astro_EDNRB_486	486	NN	Astro	Astro	Astro_EDNRB	Pons 21.8%, MB 10.3%, Thal 9.6%
Astro_EDNRB_138	138	NN	Astro	Astro	Astro_EDNRB	Thal 45.8%, Medulla 10.5%, MB 6.9%
Astro_EDNRB_212	212	NN	Astro	Astro	Astro_EDNRB	MB 11.9%, HB 10.7%, Ctx 8.6%
Astro_EDNRB_259	259	NN	Astro	Astro	Astro_EDNRB	Ctx-Hip 22.9%, Ctx-Ins 18.1%, Str 10.1%
Astro_EDNRB_340	340	NN	Astro	Astro	Astro_EDNRB	MB 32.8%, HB 27.6%, Pons 8.5%
Astro_EDNRB_571	571	NN	Astro	Astro	Astro_EDNRB	Thal 52.9%, MB 22.9%, Medulla 4.4%
Astro_EDNRB_118	118	NN	Astro	Astro	Astro_EDNRB	MB 17.1%, HB 14.0%, Hypo 12.0%
Astro_EDNRB_370	370	NN	Astro	Astro	Astro_EDNRB	MB 30.1%, HB 17.9%, Hypo 13.2%
Astro_EDNRB_292	292	NN	Astro	Astro	Astro_EDNRB	Ctx-Hip 22.2%, MB 16.6%, Hypo 14.1%
Astro_EDNRB_553	553	NN	Astro	Astro	Astro_EDNRB	Thal 23.3%, MB 16.8%, HB 9.8%
Astro_EDNRB_44	44	NN	Astro	Astro	Astro_EDNRB	Thal 37.5%, MB 33.3%, DE 8.9%
Astro_EDNRB_132	132	NN	Astro	Astro	Astro_EDNRB	MB 31.2%, HB 17.6%, Hypo 10.5%
Astro_EDNRB_94	94	NN	Astro	Astro	Astro_EDNRB	HB 45.1%, MB 29.2%, DE 18.2%
Astro_Rx_DST,CRYAB_304	304	NN	Astro	Astro_Rx	Astro_Rx_DST,CRYAB	HB 57.5%, MB 30.0%, DE 6.8%
Astro_Rx_DST,CRYAB_137	137	NN	Astro	Astro_Rx	Astro_Rx_DST,CRYAB	MB 35.0%, HB 18.4%, Thal 15.1%
Astro_Rx_DST,ITPR2_69	69	NN	Astro	Astro_Rx	Astro_Rx_DST,ITPR2	HB 45.0%, MB 37.4%, DE 10.6%
Astro_Rx_DST,ITPR2_557	557	NN	Astro	Astro_Rx	Astro_Rx_DST,ITPR2	HB 35.8%, MB 25.7%, Ctx 21.0%
Choroid_Epi_TTR_255	255	NN	Choroid	Choroid_Epi	Choroid_Epi_TTR	Head 82.2%, Choroid 17.8%, Amy 0.0%
Choroid_Epi_TTR_232	232	NN	Choroid	Choroid_Epi	Choroid_Epi_TTR	Choroid 78.0%, Cb 6.5%, Head 5.6%
Choroid_Epi_TTR_323	323	NN	Choroid	Choroid_Epi	Choroid_Epi_TTR	Choroid 44.1%, Head 41.4%, Ctx-MOp 8.8%
Choroid_Epi_TTR_413	413	NN	Choroid	Choroid_Epi	Choroid_Epi_TTR	Choroid 27.1%, HB 22.2%, Ctx-PFC 20.1%
Choroid_Mes_YBX1_374	374	NN	Choroid	Choroid_Mes	Choroid_Mes_YBX1	Head 42.8%, FB 33.3%, HB 17.7%
Choroid_Mes_YBX1_147	147	NN	Choroid	Choroid_Mes	Choroid_Mes_YBX1	FB 36.8%, Head 29.0%, HB 22.4%
Choroid_Mes_YBX1_390	390	NN	Choroid	Choroid_Mes	Choroid_Mes_YBX1	Choroid 59.9%, Head 15.7%, FB 8.1%
Choroid_Mes_YBX1_514	514	NN	Choroid	Choroid_Mes	Choroid_Mes_YBX1	Head 44.7%, Choroid 23.9%, FB 19.7%
Ependy_RSPH1_597	597	NN	Ependy	Ependy	Ependy_RSPH1	Choroid 35.6%, Ctx-Occ 30.8%, Hypo 7.1%
Ependy_RSPH1_273	273	NN	Ependy	Ependy	Ependy_RSPH1	Choroid 75.5%, HB 11.1%, FB 5.3%
Ependy_RSPH1_446	446	NN	Ependy	Ependy	Ependy_RSPH1	Choroid 26.0%, Ctx-Occ 24.8%, Hypo 10.4%
Ependy_SLC1A3_556	556	NN	Ependy	Ependy	Ependy_SLC1A3	Choroid 90.9%, Head 3.3%, Ctx-PFC 2.2%
Ependy_SLC1A3_56	56	NN	Ependy	Ependy	Ependy_SLC1A3	Ctx-Hip 23.7%, Ctx-Occ 21.9%, Hypo 11.0%
Ependy_SLC1A3_402	402	NN	Ependy	Ependy	Ependy_SLC1A3	Ctx-Occ 41.4%, Thal 11.7%, Hypo 10.2%
Ependy_SLC1A3_298	298	NN	Ependy	Ependy	Ependy_SLC1A3	Ctx-Occ 47.8%, Hypo 15.2%, Ctx-Hip 14.8%
Hypendy_22	22	NN	Ependy	Hypendy	Hypendy	MB 44.3%, HB 21.3%, FB 14.2%
Progen_Astro-Ependy_PIFO_432	432	NN	GPC	Progen_Astro-Ependy	Progen_Astro-Ependy_PIFO	MGE 22.5%, Hypo 21.0%, Ctx-Occ 8.8%
Progen_Astro-Ependy_PIFO_470	470	NN	GPC	Progen_Astro-Ependy	Progen_Astro-Ependy_PIFO	Hypo 22.3%, MGE 13.4%, Ctx-Hip 13.1%
Progen_Astro-Ependy_PIFO_529	529	NN	GPC	Progen_Astro-Ependy	Progen_Astro-Ependy_PIFO	Hypo 35.4%, MB 16.9%, DE 10.6%
Progen_Astro-Ependy_PIFO_199	199	NN	GPC	Progen_Astro-Ependy	Progen_Astro-Ependy_PIFO	Hypo 36.0%, Thal 15.7%, MB 14.4%
Progen_Astro-Ependy_PIFO_220	220	NN	GPC	Progen_Astro-Ependy	Progen_Astro-Ependy_PIFO	Hypo 31.2%, Ctx-Hip 18.4%, MB 12.6%
Progen_Astro-Ependy_PIFO_197	197	NN	GPC	Progen_Astro-Ependy	Progen_Astro-Ependy_PIFO	Hypo 52.6%, Thal 14.0%, MB 7.9%
Progen_Astro-Ependy_PIFO_507	507	NN	GPC	Progen_Astro-Ependy	Progen_Astro-Ependy_PIFO	Thal 29.7%, Cb 18.4%, MB 16.2%
Progen_Astro-Ependy_PIFO_231	231	NN	GPC	Progen_Astro-Ependy	Progen_Astro-Ependy_PIFO	Thal 27.8%, MB 25.0%, Hypo 12.3%
Progen_Astro-Ependy_PIFO_381	381	NN	GPC	Progen_Astro-Ependy	Progen_Astro-Ependy_PIFO	MB 64.1%, Thal 11.4%, DE 6.4%
Progen_Astro-OPC_EGFR_592	592	NN	GPC	Progen_Astro-OPC	Progen_Astro-OPC_EGFR	Str 27.1%, Hypo 26.1%, Thal 12.1%
Progen_Astro-OPC_EGFR_598	598	NN	GPC	Progen_Astro-OPC	Progen_Astro-OPC_EGFR	Thal 12.2%, Hypo 11.7%, MB 11.3%
Progen_Astro-OPC_EGFR_143	143	NN	GPC	Progen_Astro-OPC	Progen_Astro-OPC_EGFR	Thal 12.6%, Ctx-MOp 11.5%, MB 10.7%
Progen_Astro-OPC_EGFR_454	454	NN	GPC	Progen_Astro-OPC	Progen_Astro-OPC_EGFR	Ctx-MOp 10.3%, MB 9.5%, Ctx-Hip 8.5%
Progen_Astro-OPC_EGFR_248	248	NN	GPC	Progen_Astro-OPC	Progen_Astro-OPC_EGFR	Thal 17.8%, MB 14.3%, HB 11.8%
Progen_Astro-OPC_EGFR_407	407	NN	GPC	Progen_Astro-OPC	Progen_Astro-OPC_EGFR	Thal 30.1%, MB 26.0%, HB 12.7%
Progen_Astro-OPC_EGFR_534	534	NN	GPC	Progen_Astro-OPC	Progen_Astro-OPC_EGFR	Thal 18.0%, MB 8.0%, Ctx-MOp 7.6%
Progen_Astro-OPC_EGFR_39	39	NN	GPC	Progen_Astro-OPC	Progen_Astro-OPC_EGFR	MB 25.9%, HB 24.1%, Hypo 7.3%
Progen_Astro-OPC_EGFR_572	572	NN	GPC	Progen_Astro-OPC	Progen_Astro-OPC_EGFR	Thal 29.0%, MB 18.5%, Cb 8.1%
Progen_Astro-OPC_EGFR_366	366	NN	GPC	Progen_Astro-OPC	Progen_Astro-OPC_EGFR	Ctx-MOp 13.8%, Thal 10.4%, Ctx-Hip 8.2%
Progen_Astro-OPC_EGFR_183	183	NN	GPC	Progen_Astro-OPC	Progen_Astro-OPC_EGFR	HB 25.7%, MB 25.7%, Ctx-MOp 9.7%
Progen_Astro-OPC_EGFR_505	505	NN	GPC	Progen_Astro-OPC	Progen_Astro-OPC_EGFR	Thal 18.3%, Ctx-MOp 14.3%, MB 10.4%
Progen_FP_SHH,FOXA2_10	10	NN	GPC	Progen_FP	Progen_FP_SHH,FOXA2	HB 39.9%, MB 32.3%, Hypo 12.4%
Progen_FP_SHH,FOXA2_412	412	NN	GPC	Progen_FP	Progen_FP_SHH,FOXA2	MB 47.1%, HB 20.6%, Hypo 18.9%
Progen_OPC_PDGFRA_354	354	NN	GPC	Progen_OPC	Progen_OPC_PDGFRA	Ctx-Ins 18.6%, Sept 15.3%, Hypo 9.0%
Progen_OPC_PDGFRA_517	517	NN	GPC	Progen_OPC	Progen_OPC_PDGFRA	MB 11.2%, Ctx-Hip 8.9%, Ctx-MOp 8.1%
Progen_OPC_PDGFRA_224	224	NN	GPC	Progen_OPC	Progen_OPC_PDGFRA	Ctx-MOp 17.5%, Ctx 9.7%, HB 7.1%
Progen_OPC_PDGFRA_542	542	NN	GPC	Progen_OPC	Progen_OPC_PDGFRA	Ctx-MOp 11.7%, HB 10.8%, Medulla 8.4%
Progen_OPC_PDGFRA_294	294	NN	GPC	Progen_OPC	Progen_OPC_PDGFRA	HB 26.4%, MB 16.7%, DE 14.6%
Progen_OPC_PDGFRA_450	450	NN	GPC	Progen_OPC	Progen_OPC_PDGFRA	Hypo 12.5%, MB 11.2%, Thal 9.3%
Progen_OPC_PDGFRA_131	131	NN	GPC	Progen_OPC	Progen_OPC_PDGFRA	Ctx-MOp 11.4%, Hypo 8.7%, Cb 8.0%
Progen_OPC_PDGFRA_198	198	NN	GPC	Progen_OPC	Progen_OPC_PDGFRA	Thal 16.5%, Ctx-Hip 11.7%, Hypo 11.6%
Progen_OPC_PDGFRA_520	520	NN	GPC	Progen_OPC	Progen_OPC_PDGFRA	Thal 15.9%, MB 13.3%, Ctx-Hip 10.6%
Progen_Tany_SHH,RAX_515	515	NN	GPC	Progen_Tany	Progen_Tany_SHH,RAX	Hypo 47.8%, FB 27.3%, MB 16.2%
Progen_Tany_SHH,RAX_203	203	NN	GPC	Progen_Tany	Progen_Tany_SHH,RAX	Hypo 51.1%, FB 36.3%, GE 3.8%
Progen_Tany_SHH,RAX_293	293	NN	GPC	Progen_Tany	Progen_Tany_SHH,RAX	Hypo 63.2%, FB 12.5%, DE 7.8%
NPC_DLL1_299	299	NN	NPC	NPC	NPC_DLL1	Cb 22.0%, MB 16.1%, HB 13.3%
Oligo_91	91	NN	Oligo	Oligo	Oligo	Medulla 26.6%, MB 12.7%, Cb 9.5%
Oligo_192	192	NN	Oligo	Oligo	Oligo	MB 13.8%, Hypo 13.7%, Medulla 9.9%
Oligo_483	483	NN	Oligo	Oligo	Oligo	MB 12.9%, Medulla 10.8%, Hypo 10.5%
Oligo_497	497	NN	Oligo	Oligo	Oligo	Hypo 13.9%, Medulla 13.6%, MB 12.4%
Immune_295	295	Neighbor	Immune	Immune	Immune	Ctx-Hip 23.0%, HB 16.4%, Cb 14.6%
Immune_404	404	Neighbor	Immune	Immune	Immune	DE 70.6%, Hypo 17.6%, FB 11.8%
Immune_86	86	Neighbor	Immune	Immune	Immune	HB 29.5%, MB 17.0%, FB 16.5%
ABC_62	62	Neighbor	Mesenchyme	ABC	ABC	Hypo 41.3%, Choroid 30.9%, Head 5.0%
ABC_344	344	Neighbor	Mesenchyme	ABC	ABC	Cb 17.5%, Hypo 14.0%, MB 9.3%
Mesenchyme_65	65	Neighbor	Mesenchyme	Mesenchyme	Mesenchyme	Head 36.2%, FB 29.4%, HB 29.3%
Mesenchyme_289	289	Neighbor	Mesenchyme	Mesenchyme	Mesenchyme	Hypo 82.8%, Head 8.8%, HB 4.2%
Mesenchyme_380	380	Neighbor	Mesenchyme	Mesenchyme	Mesenchyme	FB 23.2%, Head 18.9%, HB 16.8%
Mesenchyme_321	321	Neighbor	Mesenchyme	Mesenchyme	Mesenchyme	FB 28.2%, Ctx 26.2%, Head 22.3%
Mesenchyme_18	18	Neighbor	Mesenchyme	Mesenchyme	Mesenchyme	Hypo 59.0%, Head 13.1%, HB 11.6%
Mesenchyme_20	20	Neighbor	Mesenchyme	Mesenchyme	Mesenchyme	MB 22.2%, FB 18.6%, HB 16.1%
Mesenchyme_121	121	Neighbor	Mesenchyme	Mesenchyme	Mesenchyme	Hypo 50.9%, HB 15.5%, FB 10.6%
VLMC_263	263	Neighbor	Mesenchyme	VLMC	VLMC	MB 27.4%, HB 21.3%, Head 19.5%
VLMC_429	429	Neighbor	Mesenchyme	VLMC	VLMC	MB 23.0%, HB 18.9%, FB 17.6%
VLMC_96	96	Neighbor	Mesenchyme	VLMC	VLMC	HB 31.0%, Cb 15.9%, MB 15.1%
VLMC_562	562	Neighbor	Mesenchyme	VLMC	VLMC	HB 21.4%, MB 18.1%, Thal 16.8%
VLMC_211	211	Neighbor	Mesenchyme	VLMC	VLMC	Ctx-Ins 13.4%, Ctx-PFC 11.2%, Hypo 11.1%
Schwann_154	154	Neighbor	Oligo	Schwann	Schwann	Medulla 64.6%, HB 14.7%, MB 10.2%
Schwann_575	575	Neighbor	Oligo	Schwann	Schwann	Medulla 60.6%, HB 17.7%, MB 12.4%
Progen_Astro-Bergmann_GDF10_37	37	P	GPC	Progen_Astro-Bergmann	Progen_Astro-Bergmann_GDF10	HB 29.9%, Hypo 26.2%, MB 24.2%
Progen_Astro-TE_156	156	P	GPC	Progen_Astro-TE	Progen_Astro-TE	MGE 37.0%, CGE 24.3%, DE 11.4%
Progen_Astro-TE_570	570	P	GPC	Progen_Astro-TE	Progen_Astro-TE	Ctx 19.4%, Ctx-MOp 12.1%, Ctx-PFC 11.9%
Progen_Astro-TE_114	114	P	GPC	Progen_Astro-TE	Progen_Astro-TE	MGE 22.9%, Ctx 13.3%, Ctx-MOp 12.0%
Progen_Astro-TE_252	252	P	GPC	Progen_Astro-TE	Progen_Astro-TE	Ctx-PFC 14.7%, Ctx 13.4%, Ctx-MOp 12.7%
Progen_Astro-TE_546	546	P	GPC	Progen_Astro-TE	Progen_Astro-TE	Ctx-MOp 23.9%, Ctx-Occ 12.9%, Ctx-Somato 11.5%
L-Q_79	79	P	NPC	L-Q	L-Q	HB 22.2%, Cb 16.6%, FB 14.9%
NPC_492	492	P	NPC	NPC	NPC	MGE 19.3%, CGE 15.1%, FB 12.3%
NPC_401	401	P	NPC	NPC	NPC	FB 42.2%, Ctx 30.9%, Ctx-Occ 5.9%
NPC_574	574	P	NPC	NPC	NPC	Ctx 33.9%, FB 31.1%, MB 11.5%
NPC_538	538	P	NPC	NPC	NPC	Ctx 23.3%, FB 19.8%, Ctx-Occ 17.4%
NPC_119	119	P	NPC	NPC	NPC	Ctx 31.9%, FB 23.5%, Ctx-Occ 13.1%
NPC_368	368	P	NPC	NPC	NPC	Ctx 44.2%, FB 13.0%, Ctx-PFC 10.5%
NPC_288	288	P	NPC	NPC	NPC	GE 30.0%, Thal 22.6%, Ctx-PFC 11.5%
NPC_100	100	P	NPC	NPC	NPC	MB 22.3%, Hypo 13.8%, GE 11.9%
NPC_206	206	P	NPC	NPC	NPC	GE 23.8%, Thal 19.9%, MB 12.7%
NPC_46	46	P	NPC	NPC	NPC	FB 23.9%, HB 23.9%, MB 18.1%
NPC_223	223	P	NPC	NPC	NPC	Ctx 73.0%, FB 8.1%, HB 6.7%
NPC_193	193	P	NPC	NPC	NPC	MB 26.5%, HB 21.8%, FB 15.0%
NPC_286	286	P	NPC	NPC	NPC	Hypo 33.7%, HB 17.4%, MB 16.7%
NPC_85	85	P	NPC	NPC	NPC	HB 27.6%, Hypo 25.9%, MB 19.1%
NPC_110	110	P	NPC	NPC	NPC	Ctx 30.3%, FB 12.2%, Hypo 8.6%
NPC_453	453	P	NPC	NPC	NPC	HB 33.1%, MB 28.1%, Ctx 12.4%
NPC_330	330	P	NPC	NPC	NPC	HB 48.1%, MB 25.5%, Thal 6.6%
NPC_433	433	P	NPC	NPC	NPC	MB 24.4%, HB 24.3%, FB 19.0%
NPC_475	475	P	NPC	NPC	NPC	HB 46.0%, MB 25.2%, Hypo 7.3%
NPC_122	122	P	NPC	NPC	NPC	HB 48.8%, Hypo 18.9%, Thal 17.1%
NPC_371	371	P	NPC	NPC	NPC	HB 41.3%, MB 22.1%, Hypo 12.2%
NPC_155	155	P	NPC	NPC	NPC	HB 35.6%, MB 34.6%, Thal 5.6%
NPC_256	256	P	NPC	NPC	NPC	MB 22.3%, HB 19.4%, Ctx 15.3%
NPC_502	502	P	NPC	NPC	NPC	MB 37.3%, HB 32.4%, Hypo 19.3%
NPC_356	356	P	NPC	NPC	NPC	Hypo 21.9%, MB 18.8%, HB 18.6%
NPC_540	540	P	NPC	NPC	NPC	HB 34.8%, MB 28.7%, Hypo 7.0%
NPC_271	271	P	NPC	NPC	NPC	HB 44.1%, MB 20.3%, Thal 12.2%
NPC_70	70	P	NPC	NPC	NPC	Head 100.0%, Amy 0.0%, CGE 0.0%
NPC_145	145	P	NPC	NPC	NPC	Head 90.7%, HB 7.0%, FB 2.3%
NPC_DLL1_362	362	P	NPC	NPC	NPC_DLL1	HB 31.2%, MB 22.0%, Hypo 15.3%
NPC_DLL1_535	535	P	NPC	NPC	NPC_DLL1	Hypo 24.8%, Cb 14.5%, Thal 11.5%
NPC_Hem_RSPO3_239	239	P	NPC	NPC_Hem	NPC_Hem_RSPO3	Thal 21.2%, FB 20.5%, MB 18.5%
NPC_Hem_RSPO3_307	307	P	NPC	NPC_Hem	NPC_Hem_RSPO3	Thal 25.0%, HB 20.2%, MB 16.0%
NPC_Hem_RSPO3_213	213	P	NPC	NPC_Hem	NPC_Hem_RSPO3	FB 34.8%, Ctx-Occ 29.3%, Ctx 12.1%
NPC_IPC-Ctx_59	59	P	NPC	NPC_IPC-Ctx	NPC_IPC-Ctx	Ctx 21.0%, Ctx-MOp 12.8%, FB 12.0%
NPC_IPC-Ctx_124	124	P	NPC	NPC_IPC-Ctx	NPC_IPC-Ctx	Ctx 26.5%, FB 15.9%, Ctx-Occ 10.1%
NPC_IPC-Ctx_253	253	P	NPC	NPC_IPC-Ctx	NPC_IPC-Ctx	Ctx 20.8%, Ctx-MOp 13.8%, Ctx-Occ 11.9%
NPC_IPC-Ctx_333	333	P	NPC	NPC_IPC-Ctx	NPC_IPC-Ctx	Ctx 15.1%, Ctx-Occ 13.4%, Ctx-MOp 12.3%
NPC_IPC-Ctx_573	573	P	NPC	NPC_IPC-Ctx	NPC_IPC-Ctx	Ctx 14.6%, Ctx-Occ 14.5%, Ctx-MOp 12.4%
NPC_IPC-Ctx_457	457	P	NPC	NPC_IPC-Ctx	NPC_IPC-Ctx	Ctx 12.7%, HB 10.0%, Ctx-Occ 9.1%
NPC_IPC-Ctx_536	536	P	NPC	NPC_IPC-Ctx	NPC_IPC-Ctx	Ctx-Occ 14.7%, Ctx 13.0%, Ctx-MOp 12.5%
NPC_IPC-Ctx_543	543	P	NPC	NPC_IPC-Ctx	NPC_IPC-Ctx	Ctx 33.3%, FB 18.3%, Ctx-Occ 7.4%
NPC_IPC-Ctx_173	173	P	NPC	NPC_IPC-Ctx	NPC_IPC-Ctx	Ctx 16.1%, Ctx-Occ 15.5%, Ctx-PFC 13.0%
NPC_IPC-Ctx_269	269	P	NPC	NPC_IPC-Ctx	NPC_IPC-Ctx	Ctx-Occ 14.1%, Ctx 14.0%, Ctx-Somato 12.2%
NPC_IPC-Ctx_87	87	P	NPC	NPC_IPC-Ctx	NPC_IPC-Ctx	Ctx 24.3%, FB 16.5%, Ctx-Occ 11.1%
NPC_IPC-Ctx_140	140	P	NPC	NPC_IPC-Ctx	NPC_IPC-Ctx	Ctx 27.1%, FB 14.1%, Ctx-MOp 9.8%
NPC_IPC-Ctx_88	88	P	NPC	NPC_IPC-Ctx	NPC_IPC-Ctx	Ctx-Occ 15.7%, Ctx 13.8%, Ctx-MOp 12.7%
NPC_Isth_FGF8_189	189	P	NPC	NPC_Isth	NPC_Isth_FGF8	Head 31.1%, MB 28.4%, FB 21.8%
NPC_PEv_DLK1_130	130	P	NPC	NPC_PEv	NPC_PEv_DLK1	Hypo 56.3%, FB 18.5%, MB 10.2%
NPC_PEv_DLK1_241	241	P	NPC	NPC_PEv	NPC_PEv_DLK1	Hypo 71.1%, FB 15.0%, DE 7.7%
NPC_PEv_DLK1,DLX5_583	583	P	NPC	NPC_PEv	NPC_PEv_DLK1,DLX5	Hypo 44.9%, FB 25.8%, GE 8.6%
NPC_PEv_DLX2_107	107	P	NPC	NPC_PEv	NPC_PEv_DLX2	MGE 30.9%, CGE 23.1%, LGE 8.2%
NPC_PEv_DLX2_373	373	P	NPC	NPC_PEv	NPC_PEv_DLX2	MGE 37.7%, CGE 20.7%, LGE 7.2%
NPC_PEv_DLX2_2	2	P	NPC	NPC_PEv	NPC_PEv_DLX2	MGE 51.9%, CGE 15.4%, LGE 8.1%
NPC_PEv_DLX2_375	375	P	NPC	NPC_PEv	NPC_PEv_DLX2	MGE 47.8%, CGE 17.4%, FB 8.7%
NPC_PEv_DLX2_456	456	P	NPC	NPC_PEv	NPC_PEv_DLX2	MGE 24.7%, CGE 20.6%, FB 10.7%
NPC_PEv_DLX2_95	95	P	NPC	NPC_PEv	NPC_PEv_DLX2	MGE 26.2%, CGE 21.9%, FB 11.5%
NPC_PEv_DLX2_399	399	P	NPC	NPC_PEv	NPC_PEv_DLX2	MGE 32.7%, CGE 21.2%, LGE 8.6%
NPC_PEv_DLX2_594	594	P	NPC	NPC_PEv	NPC_PEv_DLX2	MGE 28.1%, CGE 23.6%, LGE 9.5%
NPC_PEv_DLX2_249	249	P	NPC	NPC_PEv	NPC_PEv_DLX2	MGE 35.3%, CGE 21.0%, LGE 10.5%
NPC_PEv_DLX2_182	182	P	NPC	NPC_PEv	NPC_PEv_DLX2	MGE 25.0%, CGE 24.0%, FB 16.7%
NPC_PEv_DLX2_300	300	P	NPC	NPC_PEv	NPC_PEv_DLX2	MGE 33.0%, CGE 24.6%, LGE 9.6%
NPC_PEv_DLX2,MEIS2_251	251	P	NPC	NPC_PEv	NPC_PEv_DLX2,MEIS2	CGE 34.3%, FB 11.3%, LGE 10.3%
NPC_PEv_DLX2,MEIS2_565	565	P	NPC	NPC_PEv	NPC_PEv_DLX2,MEIS2	CGE 40.8%, LGE 17.7%, FB 10.5%
NPC_PEv_DLX2,NKX2-1_353	353	P	NPC	NPC_PEv	NPC_PEv_DLX2,NKX2-1	MGE 54.5%, CGE 11.3%, DE 10.5%
NPC_PEv_DLX2,SP8_43	43	P	NPC	NPC_PEv	NPC_PEv_DLX2,SP8	CGE 29.9%, MGE 20.5%, Ctx 11.0%
NPC_RE_Gly-GABA_PAX2_51	51	P	NPC	NPC_RE_Gly-GABA	NPC_RE_Gly-GABA_PAX2	HB 44.8%, Cb 41.7%, Hypo 5.9%
NPC_RE_Gly-GABA_PAX2_127	127	P	NPC	NPC_RE_Gly-GABA	NPC_RE_Gly-GABA_PAX2	Cb 44.8%, HB 39.0%, MB 8.5%
NPC_RG-TEd_164	164	P	NPC	NPC_RG-TEd	NPC_RG-TEd	Ctx 26.6%, FB 18.5%, Ctx-MOp 7.7%
NPC_RG-TEd_50	50	P	NPC	NPC_RG-TEd	NPC_RG-TEd	Ctx 18.3%, FB 12.5%, Ctx-Occ 12.4%
NPC_RG-TEd_277	277	P	NPC	NPC_RG-TEd	NPC_RG-TEd	Ctx-Occ 14.9%, Ctx-Temp 10.3%, Ctx-Par 9.4%
NPC_RG-TEd_7	7	P	NPC	NPC_RG-TEd	NPC_RG-TEd	Ctx 16.2%, Ctx-Somato 14.5%, Ctx-PFC 11.7%
NPC_RG-TEd_162	162	P	NPC	NPC_RG-TEd	NPC_RG-TEd	Ctx 18.0%, Ctx-Occ 14.3%, Ctx-Somato 13.8%
NPC_RG-TEd_342	342	P	NPC	NPC_RG-TEd	NPC_RG-TEd	Ctx-Occ 15.2%, Ctx-PFC 13.9%, Ctx 12.3%
NPC_RG-TEd_136	136	P	NPC	NPC_RG-TEd	NPC_RG-TEd	Ctx 14.7%, Ctx-Occ 13.0%, Ctx-Somato 12.6%
NPC_RG-TEd_397	397	P	NPC	NPC_RG-TEd	NPC_RG-TEd	Ctx 29.0%, Ctx-PFC 16.5%, Ctx-Occ 11.1%
NPC_RL-Cb_ATOH1,MGP_447	447	P	NPC	NPC_RL-Cb	NPC_RL-Cb_ATOH1,MGP	Cb 51.9%, HB 37.7%, MB 4.7%
NPC_RL-Cb_ATOH1,MGP_500	500	P	NPC	NPC_RL-Cb	NPC_RL-Cb_ATOH1,MGP	Cb 75.0%, HB 17.3%, Hypo 2.2%
NPC_RL-Cb_ATOH1,MGP_109	109	P	NPC	NPC_RL-Cb	NPC_RL-Cb_ATOH1,MGP	Cb 75.2%, HB 19.9%, Pons 2.1%
NPC_RL-Cb_ATOH1,MGP_586	586	P	NPC	NPC_RL-Cb	NPC_RL-Cb_ATOH1,MGP	Cb 67.9%, HB 24.6%, MB 2.6%
NPC_RL-Cb_ATOH1,MGP_325	325	P	NPC	NPC_RL-Cb	NPC_RL-Cb_ATOH1,MGP	Cb 57.6%, HB 37.0%, Pons 1.9%
NPC_RL-Cb_ATOH1,MGP_376	376	P	NPC	NPC_RL-Cb	NPC_RL-Cb_ATOH1,MGP	Cb 79.5%, HB 16.2%, Pons 1.5%
NPC_RL-UBC_ATOH1,OTX2_218	218	P	NPC	NPC_RL-UBC	NPC_RL-UBC_ATOH1,OTX2	Cb 79.2%, HB 10.8%, MB 2.3%
NPC_RL-UBC_ATOH1,OTX2_336	336	P	NPC	NPC_RL-UBC	NPC_RL-UBC_ATOH1,OTX2	HB 36.2%, Cb 30.0%, MB 11.7%
NPC_RPC_FGF17_440	440	P	NPC	NPC_RPC	NPC_RPC_FGF17	FB 42.8%, Hypo 24.0%, MB 7.4%
NPC_dDMR_355	355	P	NPC	NPC_dDMR	NPC_dDMR	Thal 59.3%, Cb 11.6%, GE 9.9%
NPC_dDMR_250	250	P	NPC	NPC_dDMR	NPC_dDMR	Thal 40.2%, HB 25.0%, Hypo 12.4%
NPC_dDMR_378	378	P	NPC	NPC_dDMR	NPC_dDMR	Thal 49.3%, FB 21.9%, Hypo 16.6%
Ctx_Allo_NR2F2_303	303	T	TEd	Ctx_Allo	Ctx_Allo_NR2F2	Ctx-Hip 47.1%, FB 28.7%, Ctx 6.7%
Ctx_Allo_NR2F2_161	161	T	TEd	Ctx_Allo	Ctx_Allo_NR2F2	Ctx-Hip 40.9%, FB 30.9%, Ctx 18.0%
Ctx_Allo_NR2F2_268	268	T	TEd	Ctx_Allo	Ctx_Allo_NR2F2	Ctx-Hip 29.5%, Ctx 22.6%, FB 21.9%
Ctx_Allo_NR2F2_422	422	T	TEd	Ctx_Allo	Ctx_Allo_NR2F2	Ctx-Hip 44.6%, FB 25.8%, Ctx-Temp 9.1%
Ctx_Allo_ZBTB20_315	315	T	TEd	Ctx_Allo	Ctx_Allo_ZBTB20	Ctx-Hip 60.9%, Ctx 11.7%, FB 8.9%
Ctx_Allo_ZBTB20_61	61	T	TEd	Ctx_Allo	Ctx_Allo_ZBTB20	Ctx 36.2%, Ctx-Hip 31.3%, FB 24.0%
Ctx_Allo_ZBTB20_128	128	T	TEd	Ctx_Allo	Ctx_Allo_ZBTB20	Ctx 32.8%, Ctx-Hip 31.8%, FB 23.7%
Ctx_Allo_ZBTB20,PROX1_463	463	T	TEd	Ctx_Allo	Ctx_Allo_ZBTB20,PROX1	Ctx 39.3%, FB 30.4%, Ctx-Hip 11.6%
Ctx_Allo_ZBTB20,PROX1_63	63	T	TEd	Ctx_Allo	Ctx_Allo_ZBTB20,PROX1	Ctx-Hip 58.8%, Ctx 16.5%, FB 10.6%
Ctx_CR_587	587	T	TEd	Ctx_CR	Ctx_CR	Ctx 39.7%, FB 32.7%, Ctx-Hip 7.4%
Ctx_DL_207	207	T	TEd	Ctx_DL	Ctx_DL	Ctx-MOp 25.3%, Ctx 22.0%, FB 12.6%
Ctx_DL_149	149	T	TEd	Ctx_DL	Ctx_DL	Ctx-MOp 21.4%, Ctx 12.5%, Ctx-Temp 11.8%
Ctx_DL_577	577	T	TEd	Ctx_DL	Ctx_DL	Ctx 20.4%, Ctx-MOp 17.9%, Ctx-Somato 15.2%
Ctx_DL_141	141	T	TEd	Ctx_DL	Ctx_DL	Ctx 17.1%, Ctx-MOp 17.0%, Ctx-Somato 15.7%
Ctx_DL_421	421	T	TEd	Ctx_DL	Ctx_DL	Ctx-Somato 17.6%, Ctx-MOp 17.6%, Ctx-PFC 12.4%
Ctx_IT_165	165	T	TEd	Ctx_IT	Ctx_IT	Ctx 19.5%, Ctx-MOp 12.4%, Ctx-Occ 10.7%
Ctx_IT_230	230	T	TEd	Ctx_IT	Ctx_IT	Ctx-Occ 23.0%, Ctx-MOp 12.7%, Ctx 12.3%
Ctx_IT_345	345	T	TEd	Ctx_IT	Ctx_IT	Ctx 16.6%, Ctx-MOp 13.3%, Ctx-PFC 13.2%
Ctx_IT_73	73	T	TEd	Ctx_IT	Ctx_IT	Ctx-Ins 24.3%, Ctx-PFC 21.9%, Ctx-MOp 11.8%
Ctx_IT_423	423	T	TEd	Ctx_IT	Ctx_IT	Ctx 14.4%, Ctx-Occ 13.3%, Ctx-Temp 12.7%
Ctx_IT_16	16	T	TEd	Ctx_IT	Ctx_IT	Ctx-PFC 20.0%, Ctx 17.5%, Ctx-Ins 12.0%
Ctx_IT_418	418	T	TEd	Ctx_IT	Ctx_IT	Ctx-Occ 21.9%, Ctx 13.7%, Ctx-Temp 12.4%
Ctx_IT_180	180	T	TEd	Ctx_IT	Ctx_IT	Ctx-MOp 22.0%, Ctx-PFC 14.4%, Ctx 13.2%
Ctx_IT_242	242	T	TEd	Ctx_IT	Ctx_IT	Ctx-PFC 21.7%, Ctx-MOp 21.6%, Ctx-Occ 14.2%
Ctx_IT_581	581	T	TEd	Ctx_IT	Ctx_IT	Ctx-MOp 16.0%, Ctx 13.7%, Ctx-Occ 12.0%
Ctx_IT_34	34	T	TEd	Ctx_IT	Ctx_IT	Ctx-PFC 29.3%, Ctx 28.5%, Ctx-MOp 14.6%
Ctx_IT_244	244	T	TEd	Ctx_IT	Ctx_IT	Ctx-MOp 21.9%, Ctx-Occ 12.9%, Ctx 12.7%
Ctx_IT_337	337	T	TEd	Ctx_IT	Ctx_IT	Ctx 15.8%, Ctx-MOp 15.2%, Ctx-PFC 14.2%
Ctx_IT_117	117	T	TEd	Ctx_IT	Ctx_IT	Ctx 37.4%, Ctx-PFC 26.6%, FB 15.2%
Ctx_IT_324	324	T	TEd	Ctx_IT	Ctx_IT	Ctx-MOp 16.3%, Ctx-Occ 13.6%, Ctx 13.0%
Ctx_IT_49	49	T	TEd	Ctx_IT	Ctx_IT	Ctx-Ins 17.3%, Ctx 15.8%, Ctx-Occ 12.0%
Ctx_IT_82	82	T	TEd	Ctx_IT	Ctx_IT	Ctx-MOp 16.1%, Ctx 15.8%, Ctx-Occ 12.4%
Ctx_IT_411	411	T	TEd	Ctx_IT	Ctx_IT	Ctx-MOp 25.5%, Ctx-PFC 24.5%, Ctx-Par 8.8%
Ctx_IT_201	201	T	TEd	Ctx_IT	Ctx_IT	Ctx 18.7%, FB 17.4%, Ctx-Somato 14.0%
Ctx_IT_305	305	T	TEd	Ctx_IT	Ctx_IT	FB 30.7%, Ctx 20.8%, Ctx-Hip 15.0%
Ctx_IT_424	424	T	TEd	Ctx_IT	Ctx_IT	Ctx 28.1%, FB 22.3%, Ctx-Occ 13.0%
Ctx_IT_89	89	T	TEd	Ctx_IT	Ctx_IT	Ctx-MOp 17.1%, Ctx 14.0%, Ctx-Occ 13.5%
Ctx_IT_312	312	T	TEd	Ctx_IT	Ctx_IT	Ctx-PFC 22.6%, Ctx 15.9%, Ctx-Hip 12.9%
Ctx_IT_55	55	T	TEd	Ctx_IT	Ctx_IT	Ctx 20.7%, Ctx-Occ 14.2%, Ctx-MOp 11.9%
Ctx_IT_552	552	T	TEd	Ctx_IT	Ctx_IT	Ctx 19.0%, Ctx-MOp 12.9%, Ctx-Par 12.0%
Ctx_IT_104	104	T	TEd	Ctx_IT	Ctx_IT	Ctx 20.1%, Ctx-MOp 14.6%, Ctx-Occ 14.6%
Ctx_IT_465	465	T	TEd	Ctx_IT	Ctx_IT	Ctx-Par 16.4%, Ctx-MOp 15.0%, Ctx 12.8%
Ctx_IT_4	4	T	TEd	Ctx_IT	Ctx_IT	Ctx 16.9%, Ctx-MOp 14.5%, Ctx-Par 12.5%
Ctx_IT_13	13	T	TEd	Ctx_IT	Ctx_IT	Ctx-PFC 25.4%, Ctx 20.6%, Ctx-Par 11.3%
Ctx_IT_53	53	T	TEd	Ctx_IT	Ctx_IT	Ctx 32.9%, FB 27.7%, Ctx-PFC 14.0%
Ctx_L5ET_576	576	T	TEd	Ctx_L5ET	Ctx_L5ET	Ctx 38.7%, FB 10.6%, Choroid 9.2%
CGE_GABA_12	12	T	TEv	CGE_GABA	CGE_GABA	CGE 37.7%, Amy 10.5%, Ctx-MOp 8.6%
CGE_GABA_357	357	T	TEv	CGE_GABA	CGE_GABA	Ctx-MOp 16.2%, Ctx 12.9%, Ctx-Hip 11.7%
CGE_GABA_190	190	T	TEv	CGE_GABA	CGE_GABA	Ctx-Hip 28.6%, Ctx-PFC 18.1%, Ctx-MOp 10.4%
CGE_GABA_349	349	T	TEv	CGE_GABA	CGE_GABA	Ctx-Hip 19.8%, Ctx-MOp 16.2%, CGE 11.1%
CGE_GABA_157	157	T	TEv	CGE_GABA	CGE_GABA	CGE 36.5%, Ctx-Somato 11.5%, Ctx-Hip 9.9%
CGE_GABA_427	427	T	TEv	CGE_GABA	CGE_GABA	Ctx-MOp 16.1%, Ctx-Hip 15.6%, Ctx 14.3%
LGE_MSN_FOXP1,ISL1_416	416	T	TEv	LGE_MSN	LGE_MSN_FOXP1,ISL1	CGE 23.4%, Ctx 19.7%, FB 13.2%
LGE_MSN_FOXP1,ISL1_351	351	T	TEv	LGE_MSN	LGE_MSN_FOXP1,ISL1	FB 28.3%, Ctx 23.4%, GE 17.3%
LGE_MSN_FOXP1,ISL1_372	372	T	TEv	LGE_MSN	LGE_MSN_FOXP1,ISL1	Thal 28.2%, Ctx 26.2%, MGE 15.9%
LGE_MSN_FOXP1,ISL1_275	275	T	TEv	LGE_MSN	LGE_MSN_FOXP1,ISL1	CGE 37.7%, LGE 16.2%, FB 15.4%
LGE_MSN_FOXP1,ISL1_382	382	T	TEv	LGE_MSN	LGE_MSN_FOXP1,ISL1	CGE 42.6%, LGE 18.1%, FB 16.5%
LGE_MSN_FOXP1,PENK_215	215	T	TEv	LGE_MSN	LGE_MSN_FOXP1,PENK	MGE 25.8%, Ctx 24.5%, Thal 20.3%
LGE_MSN_FOXP1,PENK_563	563	T	TEv	LGE_MSN	LGE_MSN_FOXP1,PENK	CGE 24.1%, Ctx 18.5%, MGE 17.8%
LGE_MSN_FOXP1,PENK_195	195	T	TEv	LGE_MSN	LGE_MSN_FOXP1,PENK	CGE 35.7%, LGE 18.9%, Ctx 16.1%
LGE_MSN_ISL1,NPY1R_539	539	T	TEv	LGE_MSN	LGE_MSN_ISL1,NPY1R	MGE 19.2%, FB 15.1%, Ctx 11.8%
LGEd-eMSN_TSHZ1,PBX3_139	139	T	TEv	LGEd-eMSN	LGEd-eMSN_TSHZ1,PBX3	Ctx-MOp 34.4%, Ctx-PFC 17.1%, Ctx 9.1%
LGEd-eMSN_TSHZ1,PBX3_364	364	T	TEv	LGEd-eMSN	LGEd-eMSN_TSHZ1,PBX3	Ctx-Clau 24.5%, MGE 17.0%, CGE 9.9%
LGEd-eMSN_TSHZ1,PBX3_533	533	T	TEv	LGEd-eMSN	LGEd-eMSN_TSHZ1,PBX3	CGE 19.4%, Ctx-MOp 13.8%, LGE 13.6%
LGEd-eMSN_TSHZ1,PBX3_266	266	T	TEv	LGEd-eMSN	LGEd-eMSN_TSHZ1,PBX3	CGE 21.0%, FB 15.6%, MGE 15.4%
LGEd_GABA_SP8,MEIS2_467	467	T	TEv	LGEd_GABA	LGEd_GABA_SP8,MEIS2	Ctx 19.3%, Ctx-MOp 16.4%, FB 14.2%
LGEd_GABA_SP8,MEIS2_24	24	T	TEv	LGEd_GABA	LGEd_GABA_SP8,MEIS2	Ctx-PFC 30.3%, Ctx-MOp 14.5%, GE 9.8%
LGEd_GABA_SP8,MEIS2_509	509	T	TEv	LGEd_GABA	LGEd_GABA_SP8,MEIS2	CGE 22.5%, Ctx-MOp 19.7%, Hypo 11.0%
MGE-Ctx_GABA_LHX6_135	135	T	TEv	MGE-Ctx_GABA	MGE-Ctx_GABA_LHX6	MGE 49.6%, CGE 18.3%, FB 9.5%
MGE-Ctx_GABA_LHX6_112	112	T	TEv	MGE-Ctx_GABA	MGE-Ctx_GABA_LHX6	MGE 46.1%, CGE 24.0%, LGE 14.8%
MGE-Ctx_GABA_LHX6_389	389	T	TEv	MGE-Ctx_GABA	MGE-Ctx_GABA_LHX6	CGE 44.7%, MGE 21.5%, LGE 14.7%
MGE-Ctx_GABA_LHX6_68	68	T	TEv	MGE-Ctx_GABA	MGE-Ctx_GABA_LHX6	Ctx-Hip 21.9%, MGE 13.1%, CGE 12.0%
MGE-Ctx_GABA_LHX6_494	494	T	TEv	MGE-Ctx_GABA	MGE-Ctx_GABA_LHX6	Ctx-MOp 19.2%, Ctx-Hip 14.2%, Ctx-PFC 10.3%
MGE-Ctx_GABA_LHX6_60	60	T	TEv	MGE-Ctx_GABA	MGE-Ctx_GABA_LHX6	CGE 35.5%, LGE 15.8%, MGE 8.4%
MGE-Ctx_GABA_LHX6_384	384	T	TEv	MGE-Ctx_GABA	MGE-Ctx_GABA_LHX6	CGE 33.9%, Ctx-Hip 12.4%, Ctx-MOp 8.3%
MGE-Ctx_GABA_LHX6_151	151	T	TEv	MGE-Ctx_GABA	MGE-Ctx_GABA_LHX6	Ctx 20.3%, Ctx-MOp 16.6%, Ctx-Hip 12.9%
MGE-Ctx_GABA_LHX6_496	496	T	TEv	MGE-Ctx_GABA	MGE-Ctx_GABA_LHX6	Ctx-Hip 28.3%, Ctx 24.0%, Ctx-PFC 13.5%
MGE-Ctx_GABA_LHX6_187	187	T	TEv	MGE-Ctx_GABA	MGE-Ctx_GABA_LHX6	Ctx 49.5%, Ctx-Hip 15.3%, Ctx-Ins 6.0%
MGE-Ctx_GABA_LHX6_196	196	T	TEv	MGE-Ctx_GABA	MGE-Ctx_GABA_LHX6	Ctx 44.7%, Ctx-MOp 11.3%, Ctx-PFC 8.6%
MGE-Ctx_GABA_LHX6_501	501	T	TEv	MGE-Ctx_GABA	MGE-Ctx_GABA_LHX6	Ctx 32.7%, Ctx-Hip 14.3%, Ctx-PFC 8.5%
MGE-Ctx_GABA_LHX6_9	9	T	TEv	MGE-Ctx_GABA	MGE-Ctx_GABA_LHX6	MGE 35.9%, FB 17.6%, Ctx 7.3%
MGE-LP_GABA_SST,CHODL_523	523	T	TEv	MGE-LP_GABA	MGE-LP_GABA_SST,CHODL	Ctx 16.8%, Thal 11.1%, MGE 10.4%
MGE-Str_GABA_CRABP1,MAF_365	365	T	TEv	MGE-Str_GABA	MGE-Str_GABA_CRABP1,MAF	CGE 19.9%, Str 19.1%, MGE 18.8%
MGE-Str_GABA_CRABP1,MAF_129	129	T	TEv	MGE-Str_GABA	MGE-Str_GABA_CRABP1,MAF	CGE 31.6%, MGE 24.0%, FB 12.6%
MGE-Str_GABA_CRABP1,TAC3_524	524	T	TEv	MGE-Str_GABA	MGE-Str_GABA_CRABP1,TAC3	Str 35.9%, MGE 14.9%, Thal 9.8%
MGE-TEv_GABA-Chol_CRABP1,GBX1_425	425	T	TEv	MGE-TEv_GABA-Chol	MGE-TEv_GABA-Chol_CRABP1,GBX1	MGE 37.0%, FB 23.4%, GE 19.9%
MGE-TEv_GABA-Chol_CRABP1,GBX1_590	590	T	TEv	MGE-TEv_GABA-Chol	MGE-TEv_GABA-Chol_CRABP1,GBX1	HB 58.6%, Cb 13.2%, MGE 9.5%
Sept_GABA_FGF19_214	214	T	TEv	Sept_GABA	Sept_GABA_FGF19	Hypo 51.2%, FB 23.9%, DE 8.4%
TEv_Glut_TBR1_493	493	T	TEv	TEv_Glut	TEv_Glut_TBR1	FB 26.9%, Ctx-Hip 26.5%, Hypo 13.2%
